# Protocol for Single-Cell Patch-Proteomics: identify specific proteins associated with electrophysiological properties from individual neurons

**DOI:** 10.64898/2026.09.24.750455

**Authors:** J. Christian Althaus, Yiding Cao, Yang Song, Ali Haghani, Rachel Callaghan, Shannon J. Moore, Sarah J. Parker, Catherine C. Kaczorowski

## Abstract

Single-cell patch-proteomics is a novel and powerful technique combining electrophysiological and quantitative proteomic characterization from individually sampled neurons. Following whole-cell patch clamp characterization of neuronal excitability, we collect intracellular contents and, using the latest advancements in Liquid Chromatography and Mass Spectrometry, identify and quantify peptides and their corresponding proteins. By cell-matched one-to-one associations between electrophysiological properties and protein abundance, this approach provides a means to elucidate molecular mechanisms of neuronal function on individual neuron basis.

**Graphical Abstract:** 
