## Supplementary material for "Protocol for Single-Cell Patch-Proteomics: identify specific proteins associated with electrophysiological properties from individual neurons": Sup Table 1 - Excitability Measures

### Sheet: Quality controlled RS neurons
Measure	n	Mean	SEM
RMP (mV)	100	-57.6309	0.5542
Rheobase (pA)	97	165.418	7.64884
Sag Ratio	100	0.796152	0.00800432
Rin (MΩ)	95	133.464	5.81851
Vthresh (mV)	100	-43.9701	0.547045
Ithresh (pA)	99	652.38	25.0313
5AHP earlyAHP (mV)	99	-4.54414	0.256064
5AHP sAHP (mV)	99	-0.168687	0.071038
25AHP mAHP (mV)	99	-7.41794	0.287366
25AHP sAHP (mV)	99	-0.967554	0.0945373
Max FF (Hz)	96	27.1667	1.23052
Rheobase Step-up FF (Hz)	88	7.45455	0.62009
Half-Width (ms)	100	1.14263	0.0486493
Peak Amp (mV)	100	119.653	0.756875
Max Rise (ΔV/Δt)	100	384.906	7.52084
Max Decay (ΔV/Δt)	100	-99.2188	2.71696
